# Gut immunity and the bacterial and eukaryotic microbiome of wild house mice

**DOI:** 10.64898/2026.04.21.719812

**Authors:** Louise Cheynel, Simon Hunter-Barnett, Lukasz Lukomski, Chris Law, Lorenzo Ressel, Jane Hurst, Mark Viney

## Abstract

It is well established that the microbiome can have major effects on animal biology. Here we have investigated the composition of the bacterial and eukaryotic gut microbiome of wild mice from three sample sites and sought to understand what affects its composition. We find that the bacterial and eukaryotic microbiome differs among mice from different sites. Among mouse traits, we found that only gut inflammation and the concentration of faecal immunoglobulin A affected the microbiome diversity. However, the microbiome diversity was more commonly affected by the microbiome composition itself, both within-bacterial and within-eukaryotic, but also by cross bacterial-eukaryotic effects. We found that most hosts produce IgA that binds some of their gut bacteria, though mice are largely idiosyncratic in which taxa they bind with IgA, with a few taxa commonly IgA-bound. The eukaryotic microbiome was dominated by fungal taxa, and included *Eimeria* infection that was particularly common at one of the sites. At the high *Eimeria* prevalence site, mice had comparatively marked caecal inflammation and significantly greater IgA responses. Our results emphasise the substantial among-individual mouse differences in gut microbiome composition, gut physiology and immunology, and the biological significance of the bacterial-eukaryotic effects that we suggest requires further study.
