## Supplementary Information 14 for "Gut immunity and the bacterial and eukaryotic microbiome of wild house mice"

### Sheet: Correlation
	[Faecal IgA]	ASV24	ASV33	ASV52	ASV57	ASV71	ASV73	ASV135	ASV153	ASV163	ASV168	ASV334	ASV353	ASV100	ASV200	ASV300	ASV400	ASV500	ASV540	ASV574	ASV600	ASV620	ASV650	ASV680	ASV700	Actinobacteria	Bacteroidota	Firmicutes	Proteobacteria	Apicomplexa (faecal)	Ascomycota (faecal)	Nematoda (faecal)	Basidiomycota (faecal)	Apicomplexa (caecal)	Ascomycota (caecal)	Nematoda (caecal)	Basidiomycota (ceacal)
[Faecal IgA]	1	-0.15611	-0.103264	-0.0731235	-0.0827346	-0.184483	-0.156641	-0.165443	-0.160268	-0.132403	-0.143069	-0.0897429	-0.11116	-0.270714	-0.0233654	-0.115081	-0.0401036	-0.0148066	-0.151245	0.136458	0.0539071	0.244511	0.139979	-0.107411	-0.100235	-0.09751	0.0791755	-0.0552739	-0.0939404	0.446864	-0.0311101	0.123325	-0.270021	0.371432	-0.247766	-0.149396	0.113031
ASV24	-0.15611	1	0.00114457	-0.0485923	-0.0340469	0.0889299	0.296461	0.117651	0.164539	0.0433965	-0.100108	-0.0389249	-0.0708721	0.042502	-0.151567	0.33349	-0.0613977	-0.0557952	0.542358	-0.0689964	-0.0468159	-0.00416411	-0.0297314	0.00216718	0.212226	0.0158692	-0.129856	0.0791722	0.429729	-0.0200656	-0.0246901	-0.121468	0.110349	-0.0655903	0.21089	0.0434327	-0.114328
ASV33	-0.103264	0.00114457	1	0.986269	0.985117	0.558752	0.0894427	0.033393	0.0630806	-0.0080625	-0.0640767	-0.0301051	0.693568	-0.0298369	-0.0896443	0.0158694	-0.0321242	-0.0346868	-0.0165504	-0.0382618	-0.0266955	-0.0266485	-0.0458591	-0.0108072	0.087117	0.0054523	-0.0385294	0.0440434	-0.0036373	-0.0718323	-0.117391	0.064034	-0.126311	-0.0741462	-0.111712	-0.110429	0.163581
ASV52	-0.0731235	-0.0485923	0.986269	1	0.996031	0.539254	-0.0428486	-0.0240301	-0.0451533	-0.042935	-0.0382614	-0.0222417	0.675913	-0.0690307	-0.0695505	-0.0519885	-0.0263602	-0.0338521	-0.0350223	-0.0292826	-0.019282	0.0199493	0.0100662	-0.0216655	-0.020091	-0.0330042	-0.0496173	0.0591292	-0.00728777	-0.0506254	-0.120666	0.0760364	-0.13631	-0.0504134	-0.107554	-0.12214	0.154171
ASV57	-0.0827346	-0.0340469	0.985117	0.996031	1	0.556159	-0.0434272	-0.0377917	-0.0532761	-0.0482459	-0.0480855	-0.0224417	0.673721	-0.0549802	-0.074658	-0.0529252	-0.0169906	-0.0351978	-0.0220429	-0.031131	-0.0209931	-0.0213004	-0.0371916	-0.0257796	-0.0209931	-0.0404965	-0.0475467	0.0589636	-0.00915677	-0.0551613	-0.118831	0.074453	-0.136065	-0.059217	-0.112975	-0.126589	0.1689
ASV71	-0.184483	0.0889299	0.558752	0.539254	0.556159	1	0.25365	0.217857	0.302385	0.23055	0.317029	-0.0592558	0.338156	0.155753	-0.126394	-0.14594	-0.0749903	-0.0846786	0.00602783	-0.0862096	-0.0594259	-0.0601976	-0.109771	0.0361146	-0.0594259	0.174932	-0.0832179	0.0214284	-0.00645664	-0.0123729	-0.201149	-0.0500212	-0.0429871	-0.126233	-0.0395721	-0.20049	0.233651
ASV73	-0.156641	0.296461	0.0894427	-0.0428486	-0.0434272	0.25365	1	0.631712	0.661862	0.269017	-0.0858995	-0.0527768	-0.0717201	0.156183	-0.0770834	0.283222	-0.0607619	-0.0439547	0.171636	-0.0621644	-0.046238	-0.047542	-0.0123834	-0.0576797	0.515085	0.446982	0.0249186	-0.0953806	-0.0222123	-0.0796781	0.0706859	-0.121408	0.0297292	-0.115639	-0.0431571	0.0521229	0.0597548
ASV135	-0.165443	0.117651	0.033393	-0.0240301	-0.0377917	0.217857	0.631712	1	0.291017	0.555906	0.0115088	-0.037188	-0.0529654	-0.0339172	-0.0907658	-0.0864487	-0.0457759	-0.0370199	0.166529	-0.0517869	-0.034855	-0.0353764	-0.0645535	-0.04292	-0.034855	0.564907	-0.0778969	-0.0212117	0.00585627	-0.117988	0.296947	-0.0735263	-0.0666168	-0.102944	-0.0297489	-0.0286123	0.111054
ASV153	-0.160268	0.164539	0.0630806	-0.0451533	-0.0532761	0.302385	0.661862	0.291017	1	0.284645	0.354264	-0.0466439	-0.0541375	0.303141	-0.0784658	0.44523	-0.0603137	0.000949044	0.0091908	-0.0682337	-0.0459244	-0.0287523	-0.0708981	0.0630357	0.735884	0.133812	0.0349389	-0.0612556	-0.109728	-0.157486	-0.0478549	-0.115239	0.201842	-0.131613	0.0141035	0.109764	0.00198094
ASV163	-0.132403	0.0433965	-0.0080625	-0.042935	-0.0482459	0.23055	0.269017	0.555906	0.284645	1	0.34162	0.098135	-0.062193	0.0815673	-0.154524	-0.110274	-0.0596996	-0.0606191	0.230267	-0.070376	-0.0473663	-0.0480749	-0.0877253	-0.0583263	-0.0473663	0.165241	0.0304488	-0.0509328	-0.0216322	-0.129904	0.208984	0.00551772	-0.0930795	-0.108661	-0.0149495	0.0221038	0.0599134
ASV168	-0.143069	-0.100108	-0.0640767	-0.0382614	-0.0480855	0.317029	-0.0858995	0.0115088	0.354264	0.34162	1	-0.044282	-0.0471043	0.0536911	-0.138443	-0.117099	0.33608	0.0763549	-0.0838415	-0.0704119	-0.0473904	-0.0480994	0.134945	0.0895152	-0.0473904	-0.112402	-0.111368	0.0999074	-0.114453	-0.167421	-0.171397	-0.109649	0.265591	-0.137749	0.164624	0.0462551	-0.111129
ASV334	-0.0897429	-0.0389249	-0.0301051	-0.0222417	-0.0224417	-0.0592558	-0.0527768	-0.037188	-0.0466439	0.098135	-0.044282	1	-0.0311731	-0.0388317	-0.0711649	-0.0325804	-0.0261013	-0.0337656	-0.0349861	-0.0296982	-0.0199883	-0.0202873	-0.0370195	-0.0239556	-0.0199883	-0.0663914	0.213139	-0.197758	0.0230532	0.0382827	0.0786723	0.669017	-0.125513	-0.0314793	-0.0803538	-0.0988624	0.149247
ASV353	-0.11116	-0.0708721	0.693568	0.675913	0.673721	0.338156	-0.0717201	-0.0529654	-0.0541375	-0.062193	-0.0471043	-0.0311731	1	-0.0953666	-0.0977708	-0.0627147	-0.0359614	-0.0465194	-0.0484431	-0.0406836	-0.0257575	-0.0117431	-0.02908	-0.0236671	-0.0273819	-0.0701431	-0.0987745	0.0889371	0.224788	-0.0863596	-0.252419	0.0182426	0.0332725	-0.077218	0.0753054	-0.108257	0.034801
ASV100	-0.270714	0.042502	-0.0298369	-0.0690307	-0.0549802	0.155753	0.156183	-0.0339172	0.303141	0.0815673	0.0536911	-0.0388317	-0.0953666	1	-0.229041	0.256374	-0.0839366	-0.108991	0.0927244	-0.0739004	-0.0639115	-0.0648677	-0.0988836	-0.0786999	0.327706	-0.147477	0.0426683	0.00739802	0.0981646	-0.2386	-0.279771	-0.177825	0.424492	-0.190145	0.494967	0.250655	-0.405199
ASV200	-0.0233654	-0.151567	-0.0896443	-0.0695505	-0.074658	-0.126394	-0.0770834	-0.0907658	-0.0784658	-0.154524	-0.138443	-0.0711649	-0.0977708	-0.229041	1	-0.0813717	-0.0808791	0.113047	-0.111231	0.0573822	0.1616	-0.0638129	0.045052	-0.0774202	-0.0628723	-0.00475301	0.33901	-0.307355	-0.119767	0.0594433	0.259482	0.00439866	-0.270387	0.102283	-0.322922	-0.306307	0.342394
ASV300	-0.115081	0.33349	0.0158694	-0.0519885	-0.0529252	-0.14594	0.283222	-0.0864487	0.44523	-0.110274	-0.117099	-0.0325804	-0.0627147	0.256374	-0.0813717	1	-0.0422414	-0.063829	0.0618365	-0.0125972	-0.0246974	-0.0305246	-0.0123487	-0.0568522	0.675747	0.00742692	-0.0719126	0.081885	0.0743163	-0.0542627	-0.0706528	-0.0744687	0.128794	0.0141266	0.029645	0.223403	-0.154181
ASV400	-0.0401036	-0.0613977	-0.0321242	-0.0263602	-0.0169906	-0.0749903	-0.0607619	-0.0457759	-0.0603137	-0.0596996	0.33608	-0.0261013	-0.0359614	-0.0839366	-0.0808791	-0.0422414	1	-0.0392926	-0.0407629	-0.0342336	-0.0230408	-0.0233855	-0.042673	-0.0283722	-0.0230408	-0.0704131	-0.203124	0.212257	-0.106326	-0.0366554	-0.120585	-0.0426599	0.208119	-0.0347287	0.185433	0.0273156	-0.113674
ASV500	-0.0148066	-0.0557952	-0.0346868	-0.0338521	-0.0351978	-0.0846786	-0.0439547	-0.0370199	0.000949044	-0.0606191	0.0763549	-0.0337656	-0.0465194	-0.108991	0.113047	-0.063829	-0.0392926	1	-0.0529306	-0.0444523	-0.0299184	-0.030366	-0.0554107	-0.0368412	-0.0299184	-0.0596829	0.083669	-0.0396716	-0.0879759	0.0337022	0.0957886	0.288898	-0.117838	-0.0748532	-0.179031	-0.142144	0.262554
ASV540	-0.151245	0.542358	-0.0165504	-0.0350223	-0.0220429	0.00602783	0.171636	0.166529	0.0091908	0.230267	-0.0838415	-0.0349861	-0.0484431	0.0927244	-0.111231	0.0618365	-0.0407629	-0.0529306	1	-0.0461157	-0.031038	-0.0315023	-0.0476242	-0.0382198	-0.031038	-0.0648061	0.102057	-0.117654	0.228895	-0.115758	0.233461	-0.0863587	-0.0313824	-0.0915297	0.127851	0.262036	-0.201151
ASV574	0.136458	-0.0689964	-0.0382618	-0.0292826	-0.031131	-0.0862096	-0.0621644	-0.0517869	-0.0682337	-0.070376	-0.0704119	-0.0296982	-0.0406836	-0.0739004	0.0573822	-0.0125972	-0.0342336	-0.0444523	-0.0461157	1	-0.0260664	-0.0264563	-0.0482765	-0.0320978	-0.0260664	-0.0873999	0.0417187	-0.0268399	-0.11119	0.162906	0.000938674	0.0812063	-0.044124	-0.0580205	-0.144622	-0.12505	0.225151
ASV600	0.0539071	-0.0468159	-0.0266955	-0.019282	-0.0209931	-0.0594259	-0.046238	-0.034855	-0.0459244	-0.0473663	-0.0473904	-0.0199883	-0.0257575	-0.0639115	0.1616	-0.0246974	-0.0230408	-0.0299184	-0.031038	-0.0260664	1	-0.0178063	-0.0324923	-0.0216033	-0.0175439	-0.0422567	0.167751	-0.14954	-0.0353024	-0.0567854	0.07107	-0.0427641	-0.0593035	-0.0493951	-0.0359371	-0.053302	0.0155166
ASV620	0.244511	-0.00416411	-0.0266485	0.0199493	-0.0213004	-0.0601976	-0.047542	-0.0353764	-0.0287523	-0.0480749	-0.0480994	-0.0202873	-0.0117431	-0.0648677	-0.0638129	-0.0305246	-0.0233855	-0.030366	-0.0315023	-0.0264563	-0.0178063	1	0.773856	-0.0219265	-0.0178063	-0.0613861	-0.103966	0.0701952	0.246383	0.251418	-0.123795	-0.0417877	-0.0163642	0.173288	0.0474609	0.0212743	-0.114458
ASV650	0.139979	-0.0297314	-0.0458591	0.0100662	-0.0371916	-0.109771	-0.0123834	-0.0645535	-0.0708981	-0.0877253	0.134945	-0.0370195	-0.02908	-0.0988836	0.045052	-0.0123487	-0.042673	-0.0554107	-0.0476242	-0.0482765	-0.0324923	0.773856	1	-0.0400106	-0.0324923	-0.0891024	-0.0960442	0.0667297	0.170244	0.130484	-0.0995701	-0.0726954	0.0070717	0.0825565	0.0559354	0.0956619	-0.206867
ASV680	-0.107411	0.00216718	-0.0108072	-0.0216655	-0.0257796	0.0361146	-0.0576797	-0.04292	0.0630357	-0.0583263	0.0895152	-0.0239556	-0.0236671	-0.0786999	-0.0774202	-0.0568522	-0.0283722	-0.0368412	-0.0382198	-0.0320978	-0.0216033	-0.0219265	-0.0400106	1	-0.0216033	-0.0675412	-0.133472	0.143673	0.0226945	-0.0803642	0.0598718	-0.0458237	0.0380946	-0.0605527	-0.0533617	0.216111	-0.0774512
ASV700	-0.100235	0.212226	0.087117	-0.020091	-0.0209931	-0.0594259	0.515085	-0.034855	0.735884	-0.0473663	-0.0473904	-0.0199883	-0.0273819	0.327706	-0.0628723	0.675747	-0.0230408	-0.0299184	-0.031038	-0.0260664	-0.0175439	-0.0178063	-0.0324923	-0.0216033	1	-0.0750992	0.0785331	-0.0417177	-0.0727535	-0.065788	-0.146769	-0.0488133	0.214555	-0.0527295	0.0136194	0.211877	-0.113689
Actinobacteriota	-0.09751	0.0158692	0.0054523	-0.0330042	-0.0404965	0.174932	0.446982	0.564907	0.133812	0.165241	-0.112402	-0.0663914	-0.0701431	-0.147477	-0.00475301	0.00742692	-0.0704131	-0.0596829	-0.0648061	-0.0873999	-0.0422567	-0.0613861	-0.0891024	-0.0675412	-0.0750992	1	-0.162459	-0.00502471	-0.0339062	0.00342326	0.23517	-0.163352	-0.196641	0.173958	-0.125065	-0.181689	0.112035
Bacteroidota	0.0791755	-0.129856	-0.0385294	-0.0496173	-0.0475467	-0.0832179	0.0249186	-0.0778969	0.0349389	0.0304488	-0.111368	0.213139	-0.0987745	0.0426683	0.33901	-0.0719126	-0.203124	0.083669	0.102057	0.0417187	0.167751	-0.103966	-0.0960442	-0.133472	0.0785331	-0.162459	1	-0.968964	-0.0158049	0.146512	0.225622	0.29849	-0.273236	0.113819	-0.31449	-0.0348196	0.173774
Firmicutes	-0.0552739	0.0791722	0.0440434	0.0591292	0.0589636	0.0214284	-0.0953806	-0.0212117	-0.0612556	-0.0509328	0.0999074	-0.197758	0.0889371	0.00739802	-0.307355	0.081885	0.212257	-0.0396716	-0.117654	-0.0268399	-0.14954	0.0701952	0.0667297	0.143673	-0.0417177	-0.00502471	-0.968964	1	-0.110621	-0.154615	-0.248058	-0.24377	0.293554	-0.148076	0.31368	0.0837667	-0.186778
Proteobacteria	-0.0939404	0.429729	-0.0036373	-0.00728777	-0.00915677	-0.00645664	-0.0222123	0.00585627	-0.109728	-0.0216322	-0.114453	0.0230532	0.224788	0.0981646	-0.119767	0.0743163	-0.106326	-0.0879759	0.228895	-0.11119	-0.0353024	0.246383	0.170244	0.0226945	-0.0727535	-0.0339062	-0.0158049	-0.110621	1	0.00807148	-0.182967	-0.127717	0.20861	-0.0123491	0.379741	-0.0406195	-0.214576
Apicomplexa (faecal)	0.446864	-0.0200656	-0.0718323	-0.0506254	-0.0551613	-0.0123729	-0.0796781	-0.117988	-0.157486	-0.129904	-0.167421	0.0382827	-0.0863596	-0.2386	0.0594433	-0.0542627	-0.0366554	0.0337022	-0.115758	0.162906	-0.0567854	0.251418	0.130484	-0.0803642	-0.065788	0.00342326	0.146512	-0.154615	0.00807148	1	-0.241335	0.27295	-0.477488	0.265286	-0.330852	-0.271737	0.313507
Ascomycota (faecal)	-0.0311101	-0.0246901	-0.117391	-0.120666	-0.118831	-0.201149	0.0706859	0.296947	-0.0478549	0.208984	-0.171397	0.0786723	-0.252419	-0.279771	0.259482	-0.0706528	-0.120585	0.0957886	0.233461	0.000938674	0.07107	-0.123795	-0.0995701	0.0598718	-0.146769	0.23517	0.225622	-0.248058	-0.182967	-0.241335	1	0.0829568	-0.561714	0.109318	-0.512403	0.0458943	0.257611
Nematoda (faecal)	0.123325	-0.121468	0.064034	0.0760364	0.074453	-0.0500212	-0.121408	-0.0735263	-0.115239	0.00551772	-0.109649	0.669017	0.0182426	-0.177825	0.00439866	-0.0744687	-0.0426599	0.288898	-0.0863587	0.0812063	-0.0427641	-0.0417877	-0.0726954	-0.0458237	-0.0488133	-0.163352	0.29849	-0.24377	-0.127717	0.27295	0.0829568	1	-0.333308	-0.00600047	-0.31391	-0.317568	0.454922
Basidiomycota (faecal)	-0.270021	0.110349	-0.126311	-0.13631	-0.136065	-0.0429871	0.0297292	-0.0666168	0.201842	-0.0930795	0.265591	-0.125513	0.0332725	0.424492	-0.270387	0.128794	0.208119	-0.117838	-0.0313824	-0.044124	-0.0593035	-0.0163642	0.0070717	0.0380946	0.214555	-0.196641	-0.273236	0.293554	0.20861	-0.477488	-0.561714	-0.333308	1	-0.256438	0.801126	0.2783	-0.589698
Apicomplexa (caecal)	0.371432	-0.0655903	-0.0741462	-0.0504134	-0.059217	-0.126233	-0.115639	-0.102944	-0.131613	-0.108661	-0.137749	-0.0314793	-0.077218	-0.190145	0.102283	0.0141266	-0.0347287	-0.0748532	-0.0915297	-0.0580205	-0.0493951	0.173288	0.0825565	-0.0605527	-0.0527295	0.173958	0.113819	-0.148076	-0.0123491	0.265286	0.109318	-0.00600047	-0.256438	1	-0.263462	-0.2531	-0.0740016
Ascomycota (caecal)	-0.247766	0.21089	-0.111712	-0.107554	-0.112975	-0.0395721	-0.0431571	-0.0297489	0.0141035	-0.0149495	0.164624	-0.0803538	0.0753054	0.494967	-0.322922	0.029645	0.185433	-0.179031	0.127851	-0.144622	-0.0359371	0.0474609	0.0559354	-0.0533617	0.0136194	-0.125065	-0.31449	0.31368	0.379741	-0.330852	-0.512403	-0.31391	0.801126	-0.263462	1	0.185932	-0.675278
Nematoda (caecal)	-0.149396	0.0434327	-0.110429	-0.12214	-0.126589	-0.20049	0.0521229	-0.0286123	0.109764	0.0221038	0.0462551	-0.0988624	-0.108257	0.250655	-0.306307	0.223403	0.0273156	-0.142144	0.262036	-0.12505	-0.053302	0.0212743	0.0956619	0.216111	0.211877	-0.181689	-0.0348196	0.0837667	-0.0406195	-0.271737	0.0458943	-0.317568	0.2783	-0.2531	0.185932	1	-0.705263
Basidiomycota (ceacal)	0.113031	-0.114328	0.163581	0.154171	0.1689	0.233651	0.0597548	0.111054	0.00198094	0.0599134	-0.111129	0.149247	0.034801	-0.405199	0.342394	-0.154181	-0.113674	0.262554	-0.201151	0.225151	0.0155166	-0.114458	-0.206867	-0.0774512	-0.113689	0.112035	0.173774	-0.186778	-0.214576	0.313507	0.257611	0.454922	-0.589698	-0.0740016	-0.675278	-0.705263	1
